# RhizoBindingSites v2.0 is a bioinformatic database of DNA motifs potentially involved in transcriptional regulation deduced from sites of the itself genome

**DOI:** 10.1101/2024.02.22.581308

**Authors:** Hermenegildo Taboada-Castro, Alfredo José Hernández-Álvarez, Jaime A. Castro-Mondragón, Sergio M. Encarnación Guevara

## Abstract

RhizoBindingSites is a *de novo* depurified database of conserved DNA motifs potentially involved in the transcriptional regulation of the *Rhizobium*, *Sinorhizobium*, *Bradyrhizobium*, *Azorhizobium,* and *Mesorhizobium* representative symbiotic species, deduced from the upstream regulatory sequences of orthologous genes (O-matrices) from the Rhizobiales taxon. The sites collected with O-matrices per gene per genome from RhizoBindingSites were used to deduce matrices using the dyad-Regulatory Sequence Analysis Tool (RSAT) method, giving rise to novel S-matrices for the construction of the RizoBindingSites v2.0 database. A comparison of the S-matrix logos showed a greater frequency and/or re-definition of specific-position nucleotides found in the O-matrices. Moreover, S-matrices were better at detecting genes in the genome and there was a greater number of transcription factors (TFs) in the vicinity than O-matrices, corresponding to a more significant genomic coverage for S-matrices. The homology between the matrices of TFs from a genome showed inter-regulation between the clustered TFs. In addition, matrices of AraC, ArsR, GntR, and LysR ortholog TFs showed different motifs, suggesting distinct regulation. Benchmarking showed 72%, 68%, and 81% of common genes per regulon for O-matrices and approximately 14% less common genes with S-matrices of *Rhizobium etli* CFN42, *R. leguminosarum* bv. *viciae* 3841, and *Sinorhizobium meliloti* 1021. These data were deposited in RhizoBindingSites and the RhizoBindingSites v2.0 database (http://rhizobindingsites.ccg.unam.mx/).
