## Supplementary Table 1 for "RhizoBindingSites v2.0 is a bioinformatic database of DNA motifs potentially involved in transcriptional regulation deduced from sites of the itself genome": Supplementary Table 1.xlsx

### Sheet: Hoja1
	Supplementary Table 1.- Statistic of RhizoBindingSites and RhizoBindingSites v2.0
	Supplementary Table 1A)
		Genes with O-matrices	TFs with O-matrices	Genes with S-matrices	TF´S with S-matrices	TF’s in the genome	TF’s with O-matrices (%)	TF’s with S-matrices (%)
	Rhizobium etli CFN42	3984	426	3482	382	507	84.0237	75.3452
	Rhizobium etli bv. Mimosae str. Mim1	4268	461	3689	409	546	84.4322	74.9084
	Rhizobium leguminosarum bv. Viciae 3841	4489	436	3082	312	540	80.7407	57.7778
	Sinorhizobium meliloti 1021	4025	349	3239	288	396	88.1313	72.7273
	Sinorhizobium fredii NGR234	3956	354	3002	322	447	79.1946	72.0358
	Bradyrhizobium diazoefficiens USDA 110	4472	330	3776	314	465	70.9677	67.5269
	Bradyrhizobium sp. BTAi1	3492	252	2489	220	468	53.8462	47.0085
	Azorhizobium caulinodans ORS571	1828	186	913	138	296	62.8378	46.6216
	Mesorhizobium japonicum MAFF303099	4326	393	3475	369	478	82.2176	77.1967
	Average	3871.11		3016.33			76.2658	65.6831
								-0.11
	Supplementary Table 1B)
		Genomic Coverture (Ids)
		Genes detected with O-matrices	Genes detected with S-matrices	Gene content per Genome	Genomic coverture with O-matrices (%)	Genomic coverture with S-matrices (%)
	Rhizobium etli CFN42	5063	5127	5993	84.4819	85.5498
	Rhizobium etli bv. Mimosae str. Mim1	5432	5909	6516	83.364	90.6845
	Rhizobium leguminosarum bv. Viciae 3841	5864	5909	7220	81.2188	81.8421
	Sinorhizobium meliloti 1021	4930	4969	6219	79.2732	79.9003
	Sinorhizobium fredii NGR234	5045	5089	6363	79.2865	79.978
	Bradyrhizobium diazoefficiens USDA 110	6862	6937	8521	80.5305	81.4106
	Bradyrhizobium sp. BTAi1	6254	6287	7492	83.4757	83.9162
	Azorhizobium caulinodans ORS571	3851	3815	4720	81.589	80.8263
	Mesorhizobium japonicum MAFF303099	5795	5841	7115	81.4476	82.0942
	Average	5455.11	5542.56		81.6297	82.9113
						+1.3
	Supplementary Table 1C)
		S-matrices are more accurate than O-matrices
		TF’s with neighbors
		0.0001		1e-05		1e-06
		O-Matrices (%)	S-Matrices (%)	O-Matrices (%)	S-Matrices (%)	O-Matrices (%)	S-Matrices (%)
	Rhizobium etli CFN42	12.2	17,2866520787746*	15.97	17.29	17.09	19.03
	Rhizobium etli bv. Mimosae str. Mim1	11.78	13.8794	15.19	16.36	17.1	18.72
	Rhizobium leguminosarum bv. Viciae 3841	10.97	12.0664	14.13	14.05	14.42	14.92
	Sinorhizobium meliloti 1021	9.6	11.81	10.57	12.93	14.12	15.38
	Sinorhizobium fredii NGR234	10.35	11.7148	12.99	13.93	14.7	15.04
	Bradyrhizobium diazoefficiens USDA 110	9.19	8.49498	10.59	9.92	11.37	11.54
	Bradyrhizobium sp. BTAi1	8.35	10.5212	11.58	12.65	13.81	15.3
	Azorhizobium caulinodans ORS571	13.31	20.8824	15.74	20.49	25.62	27.13
	Mesorhizobium japonicum MAFF303099	9.97	10.496	10.78	11.63	12.85	13.31
	* 1.0% greater than O-matrices data
	Supplementary Table 1D)
	Statistic of Matrix-clustering analysis
	TF’s clustered of O-matrices from symbiotic species
	Symbiotic species	Counts of TF´s in clusters	TF´s content genome	TF´s with O-matrices (%)	Number of Clusters
	Rhizobium etli CFN42	344	507	67.8501	250
	Rhizobium etli bv. Mimosae str. Mim1	385	546	70.5128	277
	Rhizobium leguminosarum bv. Viciae 3841	363	540	67.2222	271
	Sinorhizobium meliloti 1021	287	396	72.4747	192
	Sinorhizobium fredii NGR234	277	447	61.9687	193
	Bradyrhizobium diazoefficiens USDA 110	278	465	59.7849	216
	Bradyrhizobium sp. BTAi1	206	468	44.0171	143
	Azorhizobium caulinodans ORS571	139	296	46.9595	93
	Mesorhizobium japonicum MAFF303099	314	478	65.6904	223
	Average	288.111		61.8312	206.444
				-0.1447
	Supplementary Table 1E)
	TF’s clustered of S-matrices from symbiotic species
	Symbiotic species	Counts of TF´s in clusters	TF´s content per genome	TF´s with S-matrices (%)	Number of Clusters
	Rhizobium etli CFN42	342	507	67.4556	180
	Rhizobium etli bv. Mimosae str. Mim1	347	546	63.5531	187
	Rhizobium leguminosarum bv. Viciae 3841	249	540	46.1111	140
	Sinorhizobium meliloti 1021	224	396	56.5657	118
	Sinorhizobium fredii NGR234	318	447	71.1409	245
	Bradyrhizobium diazoefficiens USDA 110	303	465	65.1613	237
	Bradyrhizobium sp. BTAi1	211	468	45.0855	167
	Azorhizobium caulinodans ORS571	129	296	43.5811	91
	Mesorhizobium japonicum MAFF303099	360	478	75.3138	295
	Average	275.889		59.3298	184.444
				-0.0638
