## Supplementary Table 3 for "RhizoBindingSites v2.0 is a bioinformatic database of DNA motifs potentially involved in transcriptional regulation deduced from sites of the itself genome": Supplementary Table 3.xlsx

### Sheet: Hoja1
Supplementary Table 3.- Matrix-clustering analysis of TFs AraC family
A) Matrix-clustering analysis of R. etli CFN42 AraC family TFs										B) Matrix-clustering analysis of R. leguminosarum bv. viciae 3841 AraC family TFs										C) Matrix-clustering analysis of Sinorhizobium meliloti 1021 AraC family TFs
O-matrices				S-matrices						O-matrices				S-matrices						O-matrices				S-matrices
cluster_138	-	RHE_RS11860	AraC family transcriptional regulator	cluster_12	-	RHE_RS11860	AraC family transcriptional regulator			cluster_495	-	RL_RS35005	AraC family transcriptional regulator	cluster_104	-	RL_RS35005	AraC family transcriptional regulator			cluster_110	agpT	SM_b21649	AraC family transcriptional regulator (plasmid)	cluster_126	agpT	SM_b21649	AraC family transcriptional regulator (plasmid)
cluster_142	-	RHE_RS12620	AraC family transcriptional regulator	cluster_211	-	RHE_RS12620	AraC family transcriptional regulator			cluster_225	-	RL_RS35460	AraC family transcriptional regulator	cluster_128	-	RL_RS35460	AraC family transcriptional regulator			cluster_173	-	SMa1454	AraC family transcriptional regulator (plasmid)	cluster_3	-	SMa1454	AraC family transcriptional regulator (plasmid)
cluster_148	-	RHE_RS22770	AraC family transcriptional regulator	cluster_21	-	RHE_RS22770	AraC family transcriptional regulator			cluster_428	-	RL_RS35460	AraC family transcriptional regulator	cluster_128	-	RL_RS35460	AraC family transcriptional regulator			cluster_183	-	SMa1454	AraC family transcriptional regulator (plasmid)	cluster_3	-	SMa1454	AraC family transcriptional regulator (plasmid)
cluster_175	-	RHE_RS18685	AraC family transcriptional regulator	cluster_38	-	RHE_RS18685	AraC family transcriptional regulator			cluster_74	-	RL_RS32325	AraC family transcriptional regulator	cluster_137	-	RL_RS32325	AraC family transcriptional regulator			cluster_185	-	SMa1454	AraC family transcriptional regulator (plasmid)	cluster_3	-	SMa1454	AraC family transcriptional regulator (plasmid)
cluster_204	-	RHE_RS27930	AraC family transcriptional regulator	cluster_46	-	RHE_RS27930	AraC family transcriptional regulator			cluster_196	-	RL_RS32325	AraC family transcriptional regulator	cluster_137	-	RL_RS32325	AraC family transcriptional regulator			cluster_220	-	SMa2163	AraC family transcriptional regulator (plasmid)	cluster_3	-	SMa2163	AraC family transcriptional regulator (plasmid)
cluster_230	-	RHE_RS13295	AraC family transcriptional regulator	cluster_124	-	RHE_RS13295	AraC family transcriptional regulator			cluster_112	-	RL_RS28895	AraC family transcriptional regulator	cluster_14	-	RL_RS28895	AraC family transcriptional regulator			cluster_244	-	SMa1454	AraC family transcriptional regulator (plasmid)	cluster_3	-	SMa1454	AraC family transcriptional regulator (plasmid)
cluster_268	-	RHE_RS06845	AraC family transcriptional regulator	cluster_294	-	RHE_RS06845	AraC family transcriptional regulator			cluster_112	-	RL_RS30975	AraC family transcriptional regulator	cluster_14	-	RL_RS30975	AraC family transcriptional regulator			cluster_254	agpT	SM_b21649	AraC family transcriptional regulator (plasmid)	cluster_126	agpT	SM_b21649	AraC family transcriptional regulator (plasmid)
cluster_271	-	RHE_RS10445	AraC family transcriptional regulator	cluster_101	-	RHE_RS10445	AraC family transcriptional regulator			cluster_328	-	RL_RS29735	AraC family transcriptional regulator	cluster_14	-	RL_RS29735	AraC family transcriptional regulator			cluster_279	-	SMa2163	AraC family transcriptional regulator (plasmid)	cluster_3	-	SMa2163	AraC family transcriptional regulator (plasmid)
cluster_288	-	RHE_RS32555	AraC family transcriptional regulator	cluster_12	-	RHE_RS32555	AraC family transcriptional regulator			cluster_162	-	RL_RS15690	AraC family transcriptional regulator	cluster_142	-	RL_RS15690	AraC family transcriptional regulator			cluster_30	-	SM_b21385	AraC family transcriptional regulator (plasmid)	cluster_141	-	SM_b21385	AraC family transcriptional regulator (plasmid)
cluster_323	-	RHE_RS11860	AraC family transcriptional regulator	cluster_12	-	RHE_RS11860	AraC family transcriptional regulator			cluster_201	-	RL_RS15690	AraC family transcriptional regulator	cluster_142	-	RL_RS15690	AraC family transcriptional regulator			cluster_41	-	SM_b21385	AraC family transcriptional regulator (plasmid)	cluster_141	-	SM_b21385	AraC family transcriptional regulator (plasmid)
cluster_328	-	RHE_RS24475	AraC family transcriptional regulator	cluster_7	-	RHE_RS24475	AraC family transcriptional regulator			cluster_213	-	RL_RS15205	AraC family transcriptional regulator	cluster_167	-	RL_RS15205	AraC family transcriptional regulator			cluster_99	-	SMa1454	AraC family transcriptional regulator (plasmid)	cluster_3	-	SMa1454	AraC family transcriptional regulator (plasmid)
cluster_343	-	RHE_RS28695	AraC family transcriptional regulator	cluster_37	-	RHE_RS28695	AraC family transcriptional regulator			cluster_295	-	RL_RS15205	AraC family transcriptional regulator	cluster_167	-	RL_RS15205	AraC family transcriptional regulator
cluster_379	-	RHE_RS15070	AraC family transcriptional regulator	cluster_205	-	RHE_RS15070	AraC family transcriptional regulator			cluster_474	-	RL_RS21590	AraC family transcriptional regulator	cluster_181	-	RL_RS21590	AraC family transcriptional regulator
cluster_385	-	RHE_RS10445	AraC family transcriptional regulator	cluster_101	-	RHE_RS10445	AraC family transcriptional regulator			cluster_43	-	RL_RS21565	AraC family transcriptional regulator	cluster_189	-	RL_RS21565	AraC family transcriptional regulator
cluster_392	-	RHE_RS13295	AraC family transcriptional regulator	cluster_124	-	RHE_RS13295	AraC family transcriptional regulator			cluster_464	-	RL_RS21565	AraC family transcriptional regulator	cluster_189	-	RL_RS21565	AraC family transcriptional regulator
cluster_6	-	RHE_RS26000	AraC family transcriptional regulator	cluster_265	-	RHE_RS26000	AraC family transcriptional regulator			cluster_141	-	RL_RS20150	AraC family transcriptional regulator	cluster_41	-	RL_RS20150	AraC family transcriptional regulator
cluster_64	-	RHE_RS27930	AraC family transcriptional regulator	cluster_46	-	RHE_RS27930	AraC family transcriptional regulator			cluster_125	-	RL_RS06995	AraC family transcriptional regulator	cluster_46	-	RL_RS06995	AraC family transcriptional regulator
cluster_88	-	RHE_RS27930	AraC family transcriptional regulator	cluster_46	-	RHE_RS27930	AraC family transcriptional regulator			cluster_125	-	RL_RS16545	AraC family transcriptional regulator	cluster_46	-	RL_RS16545	AraC family transcriptional regulator
cluster_99	-	RHE_RS17595	AraC family transcriptional regulator	cluster_65	-	RHE_RS17595	AraC family transcriptional regulator			cluster_199	-	RL_RS27270	AraC family transcriptional regulator	cluster_56	-	RL_RS27270	AraC family transcriptional regulator
cluster_99	-	RHE_RS23180	AraC family transcriptional regulator	cluster_65	-	RHE_RS23180	AraC family transcriptional regulator			cluster_286	-	RL_RS27270	AraC family transcriptional regulator	cluster_56	-	RL_RS27270	AraC family transcriptional regulator
1				2						cluster_181	-	RL_RS06410	AraC family transcriptional regulator	cluster_70	-	RL_RS06410	AraC family transcriptional regulator
		15 Unique AraC								cluster_279	-	RL_RS06410	AraC family transcriptional regulator	cluster_70	-	RL_RS06410	AraC family transcriptional regulator
		RHE_RS26000
		RHE_RS27930										15 Unique AraC										4 Unique AraC
		RHE_RS17595										RL_RS21565										SM_b21385
		RHE_RS23180										RL_RS32325										SM_b21649
		RHE_RS10445										RL_RS28895										SMa1454
		RHE_RS11860										RL_RS30975										SMa2163
		RHE_RS32555										RL_RS06995
		RHE_RS13295										RL_RS16545
		RHE_RS15070										RL_RS35005
		RHE_RS22770										RL_RS35460
		RHE_RS12620										RL_RS29735
		RHE_RS06845										RL_RS15690
		RHE_RS28695										RL_RS15205
		RHE_RS18685										RL_RS21590
		RHE_RS24475										RL_RS20150
												RL_RS27270
												RL_RS06410
