## Supplementary Table 4 for "RhizoBindingSites v2.0 is a bioinformatic database of DNA motifs potentially involved in transcriptional regulation deduced from sites of the itself genome": Supplementary Table 4.xlsx

### Sheet: Hoja1
Supplementary Table 4.- Matrix-clustering analysis of TFs ArsR family
A) Matrix-clustering analysis of R. etli CFN42 ArsR family TFs										B) Matrix-clustering analysis of R. leguminosarum bv. viciae 3841 ArsR family TFs										C) Matrix-clustering analysis of Sinorhizobium meliloti 1021 ArsR family TFs
O-matrices				S-matrices						O-matrices				S-matrices						O-matrices				S-matrices
cluster_109	-	RHE_RS19750	ArsR family transcriptional regulator	cluster_125	-	RHE_RS19750	ArsR family transcriptional regulator			cluster_117	-	RL_RS20855	ArsR family transcriptional regulator	cluster_2	-	RL_RS20855	ArsR family transcriptional regulator			cluster_13	-	SM_b21008	ArsR family transcriptional regulator (plasmid)	cluster_24	-	SM_b21008	ArsR family transcriptional regulator (plasmid)
cluster_124	-	RHE_RS19750	ArsR family transcriptional regulator	cluster_125	-	RHE_RS19750	ArsR family transcriptional regulator			cluster_131	-	RL_RS06085	ArsR family transcriptional regulator	cluster_11	-	RL_RS06085	ArsR family transcriptional regulator			cluster_51	-	SM_b20608	ArsR family transcriptional regulator (plasmid)	cluster_13	-	SM_b20608	ArsR family transcriptional regulator (plasmid)
cluster_135	-	RHE_RS07210	ArsR family transcriptional regulator	cluster_222	-	RHE_RS07210	ArsR family transcriptional regulator			cluster_151	-	RL_RS22670	ArsR family transcriptional regulator	cluster_156	-	RL_RS22670	ArsR family transcriptional regulator			cluster_131	-	SM_b21169	ArsR family transcriptional regulator (plasmid)	cluster_142	-	SM_b21169	ArsR family transcriptional regulator (plasmid)
cluster_137	-	RHE_RS05330	ArsR family transcriptional regulator	cluster_109	-	RHE_RS05330	ArsR family transcriptional regulator			cluster_283	-	RL_RS06085	ArsR family transcriptional regulator	cluster_11	-	RL_RS06085	ArsR family transcriptional regulator			cluster_141	-	SM_b21169	ArsR family transcriptional regulator (plasmid)	cluster_142	-	SM_b21169	ArsR family transcriptional regulator (plasmid)
cluster_172	-	RHE_RS05330	ArsR family transcriptional regulator	cluster_109	-	RHE_RS05330	ArsR family transcriptional regulator			cluster_316	-	RL_RS20855	ArsR family transcriptional regulator	cluster_2	-	RL_RS20855	ArsR family transcriptional regulator			cluster_170	paaX	SM_b21641	ArsR family transcriptional regulator (plasmid)	cluster_158	paaX	SM_b21641	ArsR family transcriptional regulator (plasmid)
cluster_172	-	RHE_RS05495	ArsR family transcriptional regulator	cluster_64	-	RHE_RS05495	ArsR family transcriptional regulator			cluster_463	-	RL_RS06315	ArsR family transcriptional regulator	cluster_34	-	RL_RS06315	ArsR family transcriptional regulator			cluster_342	-	SM_b21008	ArsR family transcriptional regulator (plasmid)	cluster_24	-	SM_b21008	ArsR family transcriptional regulator (plasmid)
cluster_177	-	RHE_RS18035	ArsR family transcriptional regulator	cluster_237	-	RHE_RS18035	ArsR family transcriptional regulator			cluster_494	-	RL_RS36850	ArsR family transcriptional regulator	cluster_185	-	RL_RS36850	ArsR family transcriptional regulator			cluster_399	-	SM_b21169	ArsR family transcriptional regulator (plasmid)	cluster_142	-	SM_b21169	ArsR family transcriptional regulator (plasmid)
cluster_201	-	RHE_RS05020	ArsR family transcriptional regulator	cluster_117	-	RHE_RS05020	ArsR family transcriptional regulator			cluster_577	-	RL_RS36850	ArsR family transcriptional regulator	cluster_185	-	RL_RS36850	ArsR family transcriptional regulator			cluster_453	-	SM_b21601	ArsR family transcriptional regulator (plasmid)	cluster_144	-	SM_b21601	ArsR family transcriptional regulator (plasmid)
cluster_303	-	RHE_RS02165	ArsR family transcriptional regulator	cluster_13	-	RHE_RS02165	ArsR family transcriptional regulator			0				0						0						0
cluster_37	-	RHE_RS17835	ArsR family transcriptional regulator	cluster_86	-	RHE_RS17835	ArsR family transcriptional regulator
cluster_414	-	RHE_RS18035	ArsR family transcriptional regulator	cluster_237	-	RHE_RS18035	ArsR family transcriptional regulator
cluster_49	-	RHE_RS05495	ArsR family transcriptional regulator	cluster_64	-	RHE_RS05495	ArsR family transcriptional regulator					5 Unique ArsR										5 Unique ArsR
cluster_52	-	RHE_RS05330	ArsR family transcriptional regulator	cluster_109	-	RHE_RS05330	ArsR family transcriptional regulator					RL_RS20855										SM_b21008
cluster_81	-	RHE_RS05330	ArsR family transcriptional regulator	cluster_109	-	RHE_RS05330	ArsR family transcriptional regulator					RL_RS06085										SM_b20608
1				0								RL_RS22670										SM_b21169
												RL_RS06315										SM_b21641
		8 Unique ArsR										RL_RS36850										SM_b21601
		RHE_RS17835
		RHE_RS05495
		RHE_RS05330
		RHE_RS19750
		RHE_RS07210
		RHE_RS18035
		RHE_RS05020
		RHE_RS02165
