## Supplementary Table 5 for "RhizoBindingSites v2.0 is a bioinformatic database of DNA motifs potentially involved in transcriptional regulation deduced from sites of the itself genome": Supplementary Table 5.xlsx

### Sheet: Hoja1
Supplementary Table 5.- Matrix-clustering analysis of TFs GntR family
A) Matrix-clustering analysis of R. etli CFN42 GntR family TFs										B) Matrix-clustering analysis of R. leguminosarum bv. viciae 3841 GntR family TFs										C) Matrix-clustering analysis of Sinorhizobium meliloti 1021 GntR family TFs
O-matrices				S-matrices						O-matrices				S-matrices						O-matrices				S-matrices
cluster_105	-	RHE_RS22020	GntR family transcriptional regulator	cluster_86	-	RHE_RS22020	GntR family transcriptional regulator			cluster_108	-	RL_RS35915	GntR family transcriptional regulator	cluster_160	-	RL_RS35915	GntR family transcriptional regulator			cluster_106	-	SMa1654	GntR family transcriptional regulator (plasmid)	cluster_92	-	SMa1654	GntR family transcriptional regulator (plasmid)
cluster_113	-	RHE_RS10640	GntR family transcriptional regulator	cluster_59	-	RHE_RS10640	GntR family transcriptional regulator			cluster_108	-	RL_RS15070	GntR family transcriptional regulator	cluster_176	-	RL_RS15070	GntR family transcriptional regulator			cluster_112	atrA	SMa0955	GntR family transcriptional regulator (plasmid)	cluster_39	atrA	SMa0955	GntR family transcriptional regulator (plasmid)
cluster_123	-	RHE_RS10960	GntR family transcriptional regulator	cluster_14	-	RHE_RS10960	GntR family transcriptional regulator			cluster_108	-	RL_RS26800	GntR family transcriptional regulator	cluster_45	-	RL_RS26800	GntR family transcriptional regulator			cluster_119	-	SM_b20773	GntR family transcriptional regulator (plasmid)	cluster_54	-	SM_b20773	GntR family transcriptional regulator (plasmid)
cluster_123	-	RHE_RS22955	GntR family transcriptional regulator	cluster_23	-	RHE_RS22955	GntR family transcriptional regulator			cluster_112	-	RL_RS28450	GntR family transcriptional regulator	cluster_181	-	RL_RS28450	GntR family transcriptional regulator			cluster_133	-	SMa1505	GntR family transcriptional regulator (plasmid)	cluster_140	-	SMa1505	GntR family transcriptional regulator (plasmid)
cluster_125	-	RHE_RS11740	GntR family transcriptional regulator	cluster_13	-	RHE_RS11740	GntR family transcriptional regulator			cluster_137	-	RL_RS15070	GntR family transcriptional regulator	cluster_176	-	RL_RS15070	GntR family transcriptional regulator			cluster_163	-	SMa0222	GntR family transcriptional regulator (plasmid)	cluster_8	-	SMa0222	GntR family transcriptional regulator (plasmid)
cluster_142	-	RHE_RS29975	GntR family transcriptional regulator	cluster_14	-	RHE_RS29975	GntR family transcriptional regulator			cluster_137	-	RL_RS29140	GntR family transcriptional regulator	cluster_208	-	RL_RS29140	GntR family transcriptional regulator			cluster_244	-	SM_b21533	GntR family transcriptional regulator (plasmid)	cluster_54	-	SM_b21533	GntR family transcriptional regulator (plasmid)
cluster_159	-	RHE_RS22955	GntR family transcriptional regulator	cluster_23	-	RHE_RS22955	GntR family transcriptional regulator			cluster_145	-	RL_RS15070	GntR family transcriptional regulator	cluster_176	-	RL_RS15070	GntR family transcriptional regulator			cluster_26	-	SMa0160	GntR family transcriptional regulator (plasmid)	cluster_54	-	SMa0160	GntR family transcriptional regulator (plasmid)
cluster_185	-	RHE_RS24540	GntR family transcriptional regulator	cluster_88	-	RHE_RS24540	GntR family transcriptional regulator			cluster_151	-	RL_RS12220	GntR family transcriptional regulator	cluster_107	-	RL_RS12220	GntR family transcriptional regulator			cluster_26	-	SMa0062	GntR family transcriptional regulator (plasmid)	cluster_81	-	SMa0062	GntR family transcriptional regulator (plasmid)
cluster_241	-	RHE_RS14875	GntR family transcriptional regulator	cluster_106	-	RHE_RS14875	GntR family transcriptional regulator			cluster_201	-	RL_RS35535	GntR family transcriptional regulator	cluster_18	-	RL_RS35535	GntR family transcriptional regulator			cluster_266	-	SM_b21533	GntR family transcriptional regulator (plasmid)	cluster_54	-	SM_b21533	GntR family transcriptional regulator (plasmid)
cluster_251	-	RHE_RS14875	GntR family transcriptional regulator	cluster_106	-	RHE_RS14875	GntR family transcriptional regulator			cluster_232	-	RL_RS22790	GntR family transcriptional regulator	cluster_186	-	RL_RS22790	GntR family transcriptional regulator			cluster_291	-	SM_b21533	GntR family transcriptional regulator (plasmid)	cluster_54	-	SM_b21533	GntR family transcriptional regulator (plasmid)
cluster_258	-	RHE_RS29975	GntR family transcriptional regulator	cluster_14	-	RHE_RS29975	GntR family transcriptional regulator			cluster_238	-	RL_RS19915	GntR family transcriptional regulator	cluster_96	-	RL_RS19915	GntR family transcriptional regulator			cluster_318	-	SM_b21533	GntR family transcriptional regulator (plasmid)	cluster_54	-	SM_b21533	GntR family transcriptional regulator (plasmid)
cluster_3	-	RHE_RS23065	GntR family transcriptional regulator	cluster_14	-	RHE_RS23065	GntR family transcriptional regulator			cluster_265	-	RL_RS19915	GntR family transcriptional regulator	cluster_96	-	RL_RS19915	GntR family transcriptional regulator			cluster_58	-	SMa1505	GntR family transcriptional regulator (plasmid)	cluster_140	-	SMa1505	GntR family transcriptional regulator (plasmid)
cluster_3	-	RHE_RS28665	GntR family transcriptional regulator	cluster_14	-	RHE_RS28665	GntR family transcriptional regulator			cluster_280	-	RL_RS22790	GntR family transcriptional regulator	cluster_186	-	RL_RS22790	GntR family transcriptional regulator			cluster_95	-	SMa0063	GntR family transcriptional regulator (plasmid)	cluster_162	-	SMa0063	GntR family transcriptional regulator (plasmid)
cluster_303	-	RHE_RS27280	GntR family transcriptional regulator	cluster_81	-	RHE_RS27280	GntR family transcriptional regulator			cluster_3	-	RL_RS28745	GntR family transcriptional regulator	cluster_176	-	RL_RS28745	GntR family transcriptional regulator			1				1
cluster_339	-	RHE_RS11740	GntR family transcriptional regulator	cluster_13	-	RHE_RS11740	GntR family transcriptional regulator			cluster_333	-	RL_RS17355	GntR family transcriptional regulator	cluster_24	-	RL_RS17355	GntR family transcriptional regulator
cluster_344	-	RHE_RS10960	GntR family transcriptional regulator	cluster_14	-	RHE_RS10960	GntR family transcriptional regulator			cluster_373	-	RL_RS22790	GntR family transcriptional regulator	cluster_186	-	RL_RS22790	GntR family transcriptional regulator
cluster_344	-	RHE_RS24540	GntR family transcriptional regulator	cluster_88	-	RHE_RS24540	GntR family transcriptional regulator			cluster_375	-	RL_RS19915	GntR family transcriptional regulator	cluster_96	-	RL_RS19915	GntR family transcriptional regulator					9 Unique GntR
cluster_348	-	RHE_RS27280	GntR family transcriptional regulator	cluster_81	-	RHE_RS27280	GntR family transcriptional regulator			cluster_51	-	RL_RS29140	GntR family transcriptional regulator	cluster_208	-	RL_RS29140	GntR family transcriptional regulator					SMa0062
cluster_397	-	RHE_RS28510	GntR family transcriptional regulator	cluster_96	-	RHE_RS28510	GntR family transcriptional regulator			cluster_60	-	RL_RS26160	GntR family transcriptional regulator	cluster_45	-	RL_RS26160	GntR family transcriptional regulator					SMa0160
cluster_402	-	RHE_RS11740	GntR family transcriptional regulator	cluster_13	-	RHE_RS11740	GntR family transcriptional regulator			cluster_659	-	RL_RS28450	GntR family transcriptional regulator	cluster_181	-	RL_RS28450	GntR family transcriptional regulator					SMa1505
cluster_409	-	RHE_RS24540	GntR family transcriptional regulator	cluster_88	-	RHE_RS24540	GntR family transcriptional regulator			cluster_77	-	RL_RS26800	GntR family transcriptional regulator	cluster_45	-	RL_RS26800	GntR family transcriptional regulator					SMa0063
cluster_418	-	RHE_RS24540	GntR family transcriptional regulator	cluster_88	-	RHE_RS24540	GntR family transcriptional regulator			cluster_82	-	RL_RS17355	GntR family transcriptional regulator	cluster_24	-	RL_RS17355	GntR family transcriptional regulator					SMa1654
cluster_472	-	RHE_RS23065	GntR family transcriptional regulator	cluster_14	-	RHE_RS23065	GntR family transcriptional regulator			cluster_89	-	RL_RS35535	GntR family transcriptional regulator	cluster_18	-	RL_RS35535	GntR family transcriptional regulator					SMa0955
cluster_564	-	RHE_RS28510	GntR family transcriptional regulator	cluster_96	-	RHE_RS28510	GntR family transcriptional regulator			2				2								SM_b20773
cluster_60	-	RHE_RS24620	GntR family transcriptional regulator	cluster_111	-	RHE_RS24620	GntR family transcriptional regulator															SMa0222
cluster_60	-	RHE_RS27280	GntR family transcriptional regulator	cluster_81	-	RHE_RS27280	GntR family transcriptional regulator															SM_b21533
cluster_83	-	RHE_RS14875	GntR family transcriptional regulator	cluster_106	-	RHE_RS14875	GntR family transcriptional regulator					12 Unique GntR
cluster_83	-	RHE_RS24620	GntR family transcriptional regulator	cluster_111	-	RHE_RS24620	GntR family transcriptional regulator					RL_RS28745
cluster_83	-	RHE_RS04625	GntR family transcriptional regulator	cluster_14	-	RHE_RS04625	GntR family transcriptional regulator					RL_RS29140
cluster_83	-	RHE_RS10960	GntR family transcriptional regulator	cluster_14	-	RHE_RS10960	GntR family transcriptional regulator					RL_RS26160
cluster_83	-	RHE_RS29975	GntR family transcriptional regulator	cluster_14	-	RHE_RS29975	GntR family transcriptional regulator					RL_RS26800
5				1								RL_RS17355
												RL_RS35535
		14 Unique GntR										RL_RS15070
		RHE_RS23065	RHE_RS10960									RL_RS35915
		RHE_RS28665	RHE_RS22955									RL_RS28450
		RHE_RS24620	RHE_RS23065									RL_RS12220
		RHE_RS27280	RHE_RS28665									RL_RS22790
		RHE_RS04625	RHE_RS24540									RL_RS19915
		RHE_RS10960	RHE_RS24620
		RHE_RS14875	RHE_RS27280
		RHE_RS29975	RHE_RS14875
		RHE_RS22020	RHE_RS04625
		RHE_RS10640	RHE_RS29975
		RHE_RS22955
		RHE_RS11740
		RHE_RS24540
		RHE_RS28510
