## Supplementary Table 6 for "RhizoBindingSites v2.0 is a bioinformatic database of DNA motifs potentially involved in transcriptional regulation deduced from sites of the itself genome": Supplementary Table 6.xlsx

### Sheet: Hoja1
Supplementary Table 6.- Matrix-clustering analysis of TFs LysR family
A) Matrix-clustering analysis of R. etli CFN42 LysR family TFs										B) Matrix-clustering analysis of R. leguminosarum bv. viciae 3841 LysR family TFs										C) Matrix-clustering analysis of Sinorhizobium meliloti 1021 LysR family TFs
O-matrices				S-matrices						O-matrices				S-matrices						O-matrices				S-matrices
cluster_201	-	RHE_RS06535	LysR family transcriptional regulator	cluster_101	-	RHE_RS06535	LysR family transcriptional regulator			cluster_103	-	RL_RS35595	LysR family transcriptional regulator	cluster_48	-	RL_RS35595	LysR family transcriptional regulator			cluster_118	-	SMa1720	LysR family transcriptional regulator (plasmid)	cluster_12	-	SMa1720	LysR family transcriptional regulator (plasmid)
cluster_1	-	RHE_RS05915	LysR family transcriptional regulator	cluster_57	-	RHE_RS05915	LysR family transcriptional regulator			cluster_108	-	RL_RS33450	LysR family transcriptional regulator	cluster_70	-	RL_RS33450	LysR family transcriptional regulator			cluster_119	-	SMa0179	LysR family transcriptional regulator (plasmid)	cluster_105	-	SMa0179	LysR family transcriptional regulator (plasmid)
cluster_113	-	RHE_RS16205	LysR family transcriptional regulator	cluster_23	-	RHE_RS16205	LysR family transcriptional regulator			cluster_112	-	RL_RS31725	LysR family transcriptional regulator	cluster_9	-	RL_RS31725	LysR family transcriptional regulator			cluster_124	-	SM_b20715	LysR family transcriptional regulator (plasmid)	cluster_58	-	SM_b20715	LysR family transcriptional regulator (plasmid)
cluster_135	-	RHE_RS30310	LysR family transcriptional regulator	cluster_138	-	RHE_RS30310	LysR family transcriptional regulator			cluster_12	-	RL_RS12150	LysR family transcriptional regulator	cluster_29	-	RL_RS12150	LysR family transcriptional regulator			cluster_125	-	SMa0307	LysR family transcriptional regulator (plasmid)	cluster_187	-	SMa0307	LysR family transcriptional regulator (plasmid)
cluster_136	-	RHE_RS20060	LysR family transcriptional regulator	cluster_79	-	RHE_RS20060	LysR family transcriptional regulator			cluster_127	-	RL_RS34445	LysR family transcriptional regulator	cluster_156	-	RL_RS34445	LysR family transcriptional regulator			cluster_125	-	SMa0372	LysR family transcriptional regulator (plasmid)	cluster_73	-	SMa0372	LysR family transcriptional regulator (plasmid)
cluster_138	-	RHE_RS13695	LysR family transcriptional regulator	cluster_239	-	RHE_RS13695	LysR family transcriptional regulator			cluster_131	-	RL_RS08685	LysR family transcriptional regulator	cluster_85	-	RL_RS08685	LysR family transcriptional regulator			cluster_13	pcaQ	SM_b20580	LysR family transcriptional regulator (plasmid)	cluster_107	pcaQ	SM_b20580	LysR family transcriptional regulator (plasmid)
cluster_146	-	RHE_RS25185	LysR family transcriptional regulator	cluster_75	-	RHE_RS25185	LysR family transcriptional regulator			cluster_140	-	RL_RS16615	LysR family transcriptional regulator	cluster_85	-	RL_RS16615	LysR family transcriptional regulator			cluster_13	gbpR	SM_b20896	LysR family transcriptional regulator (plasmid)	cluster_24	gbpR	SM_b20896	LysR family transcriptional regulator (plasmid)
cluster_154	-	RHE_RS14355	LysR family transcriptional regulator	cluster_213	-	RHE_RS14355	LysR family transcriptional regulator			cluster_145	-	RL_RS07305	LysR family transcriptional regulator	cluster_95	-	RL_RS07305	LysR family transcriptional regulator			cluster_148	-	SM_b20683	LysR family transcriptional regulator (plasmid)	cluster_155	-	SM_b20683	LysR family transcriptional regulator (plasmid)
cluster_156	-	RHE_RS14185	LysR family transcriptional regulator	cluster_59	-	RHE_RS14185	LysR family transcriptional regulator			cluster_164	-	RL_RS35200	LysR family transcriptional regulator	cluster_24	-	RL_RS35200	LysR family transcriptional regulator			cluster_160	-	SM_b21359	LysR family transcriptional regulator (plasmid)	cluster_161	-	SM_b21359	LysR family transcriptional regulator (plasmid)
cluster_156	-	RHE_RS08025	LysR family transcriptional regulator	cluster_64	-	RHE_RS08025	LysR family transcriptional regulator			cluster_164	-	RL_RS13780	LysR family transcriptional regulator	cluster_43	-	RL_RS13780	LysR family transcriptional regulator			cluster_166	-	SMa0347	LysR family transcriptional regulator (plasmid)	cluster_19	-	SMa0347	LysR family transcriptional regulator (plasmid)
cluster_170	-	RHE_RS30310	LysR family transcriptional regulator	cluster_138	-	RHE_RS30310	LysR family transcriptional regulator			cluster_167	-	RL_RS22990	LysR family transcriptional regulator	cluster_153	-	RL_RS22990	LysR family transcriptional regulator			cluster_173	-	SM_b20683	LysR family transcriptional regulator (plasmid)	cluster_155	-	SM_b20683	LysR family transcriptional regulator (plasmid)
cluster_170	-	RHE_RS08025	LysR family transcriptional regulator	cluster_64	-	RHE_RS08025	LysR family transcriptional regulator			cluster_169	-	RL_RS16295	LysR family transcriptional regulator	cluster_91	-	RL_RS16295	LysR family transcriptional regulator			cluster_181	-	SMa0498	LysR family transcriptional regulator (plasmid)	cluster_95	-	SMa0498	LysR family transcriptional regulator (plasmid)
cluster_170	-	RHE_RS28450	LysR family transcriptional regulator	cluster_66	-	RHE_RS28450	LysR family transcriptional regulator			cluster_185	-	RL_RS12885	LysR family transcriptional regulator	cluster_154	-	RL_RS12885	LysR family transcriptional regulator			cluster_191	-	SMa0179	LysR family transcriptional regulator (plasmid)	cluster_105	-	SMa0179	LysR family transcriptional regulator (plasmid)
cluster_170	-	RHE_RS23775	LysR family transcriptional regulator	cluster_80	-	RHE_RS23775	LysR family transcriptional regulator			cluster_187	-	RL_RS33710	LysR family transcriptional regulator	cluster_220	-	RL_RS33710	LysR family transcriptional regulator			cluster_20	-	SM_b20683	LysR family transcriptional regulator (plasmid)	cluster_155	-	SM_b20683	LysR family transcriptional regulator (plasmid)
cluster_18	-	RHE_RS09025	LysR family transcriptional regulator	cluster_142	-	RHE_RS09025	LysR family transcriptional regulator			cluster_187	-	RL_RS12600	LysR family transcriptional regulator	cluster_85	-	RL_RS12600	LysR family transcriptional regulator			cluster_204	gbpR	SM_b20896	LysR family transcriptional regulator (plasmid)	cluster_24	gbpR	SM_b20896	LysR family transcriptional regulator (plasmid)
cluster_182	-	RHE_RS01740	LysR family transcriptional regulator	cluster_142	-	RHE_RS01740	LysR family transcriptional regulator			cluster_19	-	RL_RS16615	LysR family transcriptional regulator	cluster_85	-	RL_RS16615	LysR family transcriptional regulator			cluster_205	-	SM_b21535	LysR family transcriptional regulator (plasmid)	cluster_157	-	SM_b21535	LysR family transcriptional regulator (plasmid)
cluster_190	-	RHE_RS18235	LysR family transcriptional regulator	cluster_120	-	RHE_RS18235	LysR family transcriptional regulator			cluster_194	-	RL_RS12600	LysR family transcriptional regulator	cluster_85	-	RL_RS12600	LysR family transcriptional regulator			cluster_205	-	SMa0347	LysR family transcriptional regulator (plasmid)	cluster_19	-	SMa0347	LysR family transcriptional regulator (plasmid)
cluster_190	-	RHE_RS14185	LysR family transcriptional regulator	cluster_59	-	RHE_RS14185	LysR family transcriptional regulator			cluster_195	-	RL_RS19140	LysR family transcriptional regulator	cluster_105	-	RL_RS19140	LysR family transcriptional regulator			cluster_21	-	SMa1625	LysR family transcriptional regulator (plasmid)	cluster_66	-	SMa1625	LysR family transcriptional regulator (plasmid)
cluster_195	-	RHE_RS13060	LysR family transcriptional regulator	cluster_103	-	RHE_RS13060	LysR family transcriptional regulator			cluster_197	-	RL_RS06600	LysR family transcriptional regulator	cluster_50	-	RL_RS06600	LysR family transcriptional regulator			cluster_212	-	SMa2027	LysR family transcriptional regulator (plasmid)	cluster_153	-	SMa2027	LysR family transcriptional regulator (plasmid)
cluster_195	-	RHE_RS04030	LysR family transcriptional regulator	cluster_181	-	RHE_RS04030	LysR family transcriptional regulator			cluster_2	-	RL_RS15930	LysR family transcriptional regulator	cluster_70	-	RL_RS15930	LysR family transcriptional regulator			cluster_215	-	SMa2287	LysR family transcriptional regulator (plasmid)	cluster_58	-	SMa2287	LysR family transcriptional regulator (plasmid)
cluster_195	-	RHE_RS12775	LysR family transcriptional regulator	cluster_181	-	RHE_RS12775	LysR family transcriptional regulator			cluster_201	-	RL_RS22940	LysR family transcriptional regulator	cluster_137	-	RL_RS22940	LysR family transcriptional regulator			cluster_228	-	SMa1954	LysR family transcriptional regulator (plasmid)	cluster_33	-	SMa1954	LysR family transcriptional regulator (plasmid)
cluster_195	-	RHE_RS16205	LysR family transcriptional regulator	cluster_23	-	RHE_RS16205	LysR family transcriptional regulator			cluster_206	-	RL_RS14670	LysR family transcriptional regulator	cluster_119	-	RL_RS14670	LysR family transcriptional regulator			cluster_237	-	SMa1954	LysR family transcriptional regulator (plasmid)	cluster_33	-	SMa1954	LysR family transcriptional regulator (plasmid)
cluster_200	-	RHE_RS09025	LysR family transcriptional regulator	cluster_142	-	RHE_RS09025	LysR family transcriptional regulator			cluster_206	-	RL_RS33710	LysR family transcriptional regulator	cluster_220	-	RL_RS33710	LysR family transcriptional regulator			cluster_240	-	SM_b21535	LysR family transcriptional regulator (plasmid)	cluster_157	-	SM_b21535	LysR family transcriptional regulator (plasmid)
cluster_222	-	RHE_RS12520	LysR family transcriptional regulator	cluster_235	-	RHE_RS12520	LysR family transcriptional regulator			cluster_208	-	RL_RS08685	LysR family transcriptional regulator	cluster_85	-	RL_RS08685	LysR family transcriptional regulator			cluster_246	-	SMa0303	LysR family transcriptional regulator (plasmid)	cluster_19	-	SMa0303	LysR family transcriptional regulator (plasmid)
cluster_225	-	RHE_RS03000	LysR family transcriptional regulator	cluster_69	-	RHE_RS03000	LysR family transcriptional regulator			cluster_216	-	RL_RS16015	LysR family transcriptional regulator	cluster_148	-	RL_RS16015	LysR family transcriptional regulator			cluster_246	-	SM_b21093	LysR family transcriptional regulator (plasmid)	cluster_36	-	SM_b21093	LysR family transcriptional regulator (plasmid)
cluster_230	-	RHE_RS27185	LysR family transcriptional regulator	cluster_216	-	RHE_RS27185	LysR family transcriptional regulator			cluster_221	-	RL_RS06925	LysR family transcriptional regulator	cluster_50	-	RL_RS06925	LysR family transcriptional regulator			cluster_250	-	SM_b20683	LysR family transcriptional regulator (plasmid)	cluster_155	-	SM_b20683	LysR family transcriptional regulator (plasmid)
cluster_231	-	RHE_RS17135	LysR family transcriptional regulator	cluster_182	-	RHE_RS17135	LysR family transcriptional regulator			cluster_224	-	RL_RS06925	LysR family transcriptional regulator	cluster_50	-	RL_RS06925	LysR family transcriptional regulator			cluster_250	-	SMa0498	LysR family transcriptional regulator (plasmid)	cluster_95	-	SMa0498	LysR family transcriptional regulator (plasmid)
cluster_231	-	RHE_RS05735	LysR family transcriptional regulator	cluster_29	-	RHE_RS05735	LysR family transcriptional regulator			cluster_224	-	RL_RS19490	LysR family transcriptional regulator	cluster_50	-	RL_RS19490	LysR family transcriptional regulator			cluster_253	-	SMa0307	LysR family transcriptional regulator (plasmid)	cluster_187	-	SMa0307	LysR family transcriptional regulator (plasmid)
cluster_237	-	RHE_RS04030	LysR family transcriptional regulator	cluster_181	-	RHE_RS04030	LysR family transcriptional regulator			cluster_230	-	RL_RS34445	LysR family transcriptional regulator	cluster_156	-	RL_RS34445	LysR family transcriptional regulator			cluster_257	-	SM_b21408	LysR family transcriptional regulator (plasmid)	cluster_108	-	SM_b21408	LysR family transcriptional regulator (plasmid)
cluster_237	-	RHE_RS12775	LysR family transcriptional regulator	cluster_181	-	RHE_RS12775	LysR family transcriptional regulator			cluster_230	-	RL_RS21435	LysR family transcriptional regulator	cluster_70	-	RL_RS21435	LysR family transcriptional regulator			cluster_260	-	SMa1933	LysR family transcriptional regulator (plasmid)	cluster_142	-	SMa1933	LysR family transcriptional regulator (plasmid)
cluster_258	-	RHE_RS20710	LysR family transcriptional regulator	cluster_118	-	RHE_RS20710	LysR family transcriptional regulator			cluster_24	-	RL_RS31725	LysR family transcriptional regulator	cluster_9	-	RL_RS31725	LysR family transcriptional regulator			cluster_27	-	SM_b21093	LysR family transcriptional regulator (plasmid)	cluster_36	-	SM_b21093	LysR family transcriptional regulator (plasmid)
cluster_264	-	RHE_RS30310	LysR family transcriptional regulator	cluster_138	-	RHE_RS30310	LysR family transcriptional regulator			cluster_244	-	RL_RS26470	LysR family transcriptional regulator	cluster_58	-	RL_RS26470	LysR family transcriptional regulator			cluster_274	-	SMa1736	LysR family transcriptional regulator (plasmid)	cluster_37	-	SMa1736	LysR family transcriptional regulator (plasmid)
cluster_276	-	RHE_RS29630	LysR family transcriptional regulator	cluster_141	-	RHE_RS29630	LysR family transcriptional regulator			cluster_245	-	RL_RS21090	LysR family transcriptional regulator	cluster_160	-	RL_RS21090	LysR family transcriptional regulator			cluster_299	-	SM_b21535	LysR family transcriptional regulator (plasmid)	cluster_157	-	SM_b21535	LysR family transcriptional regulator (plasmid)
cluster_276	-	RHE_RS20060	LysR family transcriptional regulator	cluster_79	-	RHE_RS20060	LysR family transcriptional regulator			cluster_245	-	RL_RS16615	LysR family transcriptional regulator	cluster_85	-	RL_RS16615	LysR family transcriptional regulator			cluster_316	-	SMa1736	LysR family transcriptional regulator (plasmid)	cluster_37	-	SMa1736	LysR family transcriptional regulator (plasmid)
cluster_277	-	RHE_RS28450	LysR family transcriptional regulator	cluster_66	-	RHE_RS28450	LysR family transcriptional regulator			cluster_251	-	RL_RS15220	LysR family transcriptional regulator	cluster_2	-	RL_RS15220	LysR family transcriptional regulator			cluster_32	-	SMa0303	LysR family transcriptional regulator (plasmid)	cluster_19	-	SMa0303	LysR family transcriptional regulator (plasmid)
cluster_28	-	RHE_RS24350	LysR family transcriptional regulator	cluster_73	-	RHE_RS24350	LysR family transcriptional regulator			cluster_271	-	RL_RS07305	LysR family transcriptional regulator	cluster_95	-	RL_RS07305	LysR family transcriptional regulator			cluster_32	-	SMa1954	LysR family transcriptional regulator (plasmid)	cluster_33	-	SMa1954	LysR family transcriptional regulator (plasmid)
cluster_282	-	RHE_RS13770	LysR family transcriptional regulator	cluster_220	-	RHE_RS13770	LysR family transcriptional regulator			cluster_282	-	RL_RS12150	LysR family transcriptional regulator	cluster_29	-	RL_RS12150	LysR family transcriptional regulator			cluster_32	-	SMa2287	LysR family transcriptional regulator (plasmid)	cluster_58	-	SMa2287	LysR family transcriptional regulator (plasmid)
cluster_286	-	RHE_RS27185	LysR family transcriptional regulator	cluster_216	-	RHE_RS27185	LysR family transcriptional regulator			cluster_283	-	RL_RS08685	LysR family transcriptional regulator	cluster_85	-	RL_RS08685	LysR family transcriptional regulator			cluster_357	-	SM_b20870	LysR family transcriptional regulator (plasmid)	cluster_160	-	SM_b20870	LysR family transcriptional regulator (plasmid)
cluster_286	-	RHE_RS17145	LysR family transcriptional regulator	cluster_69	-	RHE_RS17145	LysR family transcriptional regulator			cluster_290	-	RL_RS14670	LysR family transcriptional regulator	cluster_119	-	RL_RS14670	LysR family transcriptional regulator			cluster_411	-	SM_b21180	LysR family transcriptional regulator (plasmid)	cluster_117	-	SM_b21180	LysR family transcriptional regulator (plasmid)
cluster_291	-	RHE_RS28900	LysR family transcriptional regulator	cluster_138	-	RHE_RS28900	LysR family transcriptional regulator			cluster_293	-	RL_RS07400	LysR family transcriptional regulator	cluster_51	-	RL_RS07400	LysR family transcriptional regulator			cluster_69	-	SMa0372	LysR family transcriptional regulator (plasmid)	cluster_73	-	SMa0372	LysR family transcriptional regulator (plasmid)
cluster_294	-	RHE_RS17145	LysR family transcriptional regulator	cluster_69	-	RHE_RS17145	LysR family transcriptional regulator			cluster_300	-	RL_RS21435	LysR family transcriptional regulator	cluster_70	-	RL_RS21435	LysR family transcriptional regulator			cluster_80	-	SM_b20715	LysR family transcriptional regulator (plasmid)	cluster_58	-	SM_b20715	LysR family transcriptional regulator (plasmid)
cluster_313	-	RHE_RS24725	LysR family transcriptional regulator	cluster_162	-	RHE_RS24725	LysR family transcriptional regulator			cluster_300	-	RL_RS31725	LysR family transcriptional regulator	cluster_9	-	RL_RS31725	LysR family transcriptional regulator			cluster_91	-	SMa1979	LysR family transcriptional regulator (plasmid)	cluster_19	-	SMa1979	LysR family transcriptional regulator (plasmid)
cluster_313	-	RHE_RS01475	LysR family transcriptional regulator	cluster_70	-	RHE_RS01475	LysR family transcriptional regulator			cluster_304	-	RL_RS15220	LysR family transcriptional regulator	cluster_2	-	RL_RS15220	LysR family transcriptional regulator			cluster_99	gbpR	SM_b20896	LysR family transcriptional regulator (plasmid)	cluster_24	gbpR	SM_b20896	LysR family transcriptional regulator (plasmid)
cluster_316	-	RHE_RS16340	LysR family transcriptional regulator	cluster_65	-	RHE_RS16340	LysR family transcriptional regulator			cluster_304	-	RL_RS32200	LysR family transcriptional regulator	cluster_41	-	RL_RS32200	LysR family transcriptional regulator			7				2
cluster_322	-	RHE_RS13695	LysR family transcriptional regulator	cluster_239	-	RHE_RS13695	LysR family transcriptional regulator			cluster_305	-	RL_RS14455	LysR family transcriptional regulator	cluster_172	-	RL_RS14455	LysR family transcriptional regulator
cluster_323	-	RHE_RS20060	LysR family transcriptional regulator	cluster_79	-	RHE_RS20060	LysR family transcriptional regulator			cluster_305	-	RL_RS32200	LysR family transcriptional regulator	cluster_41	-	RL_RS32200	LysR family transcriptional regulator					24 Unique LysR	13		24
cluster_329	-	RHE_RS06535	LysR family transcriptional regulator	cluster_101	-	RHE_RS06535	LysR family transcriptional regulator			cluster_308	-	RL_RS33710	LysR family transcriptional regulator	cluster_220	-	RL_RS33710	LysR family transcriptional regulator					SM_b20580	SM_b20580		13
cluster_329	-	RHE_RS06105	LysR family transcriptional regulator	cluster_69	-	RHE_RS06105	LysR family transcriptional regulator			cluster_309	-	RL_RS23635	LysR family transcriptional regulator	cluster_91	-	RL_RS23635	LysR family transcriptional regulator					SM_b20896	SM_b20683		11
cluster_330	-	RHE_RS16815	LysR family transcriptional regulator	cluster_156	-	RHE_RS16815	LysR family transcriptional regulator			cluster_310	-	RL_RS32675	LysR family transcriptional regulator	cluster_147	-	RL_RS32675	LysR family transcriptional regulator					SM_b20683	SM_b20896
cluster_333	-	RHE_RS18560	LysR family transcriptional regulator	cluster_57	-	RHE_RS18560	LysR family transcriptional regulator			cluster_311	-	RL_RS12885	LysR family transcriptional regulator	cluster_154	-	RL_RS12885	LysR family transcriptional regulator					SMa1625	SM_b21093
cluster_333	-	RHE_RS24350	LysR family transcriptional regulator	cluster_73	-	RHE_RS24350	LysR family transcriptional regulator			cluster_314	-	RL_RS24125	LysR family transcriptional regulator	cluster_127	-	RL_RS24125	LysR family transcriptional regulator					SM_b21093	SM_b21535
cluster_337	-	RHE_RS16815	LysR family transcriptional regulator	cluster_156	-	RHE_RS16815	LysR family transcriptional regulator			cluster_315	-	RL_RS09450	LysR family transcriptional regulator	cluster_29	-	RL_RS09450	LysR family transcriptional regulator					SMa0303	SMa0179
cluster_340	-	RHE_RS05415	LysR family transcriptional regulator	cluster_195	-	RHE_RS05415	LysR family transcriptional regulator			cluster_320	-	RL_RS12150	LysR family transcriptional regulator	cluster_29	-	RL_RS12150	LysR family transcriptional regulator					SMa1954	SMa0303
cluster_341	-	RHE_RS08760	LysR family transcriptional regulator	cluster_119	-	RHE_RS08760	LysR family transcriptional regulator			cluster_321	-	RL_RS33710	LysR family transcriptional regulator	cluster_220	-	RL_RS33710	LysR family transcriptional regulator					SMa2287	SMa0307
cluster_348	-	RHE_RS18710	LysR family transcriptional regulator	cluster_217	-	RHE_RS18710	LysR family transcriptional regulator			cluster_322	-	RL_RS26890	LysR family transcriptional regulator	cluster_115	-	RL_RS26890	LysR family transcriptional regulator					SMa0372	SMa0347
cluster_364	-	RHE_RS06825	LysR family transcriptional regulator	cluster_40	-	RHE_RS06825	LysR family transcriptional regulator			cluster_322	-	RL_RS36100	LysR family transcriptional regulator	cluster_99	-	RL_RS36100	LysR family transcriptional regulator					SM_b20715	SMa0372
cluster_375	-	RHE_RS18235	LysR family transcriptional regulator	cluster_120	-	RHE_RS18235	LysR family transcriptional regulator			cluster_33	-	RL_RS06175	LysR family transcriptional regulator	cluster_73	-	RL_RS06175	LysR family transcriptional regulator					SMa1979	SMa0498
cluster_391	-	RHE_RS01740	LysR family transcriptional regulator	cluster_142	-	RHE_RS01740	LysR family transcriptional regulator			cluster_331	-	RL_RS16295	LysR family transcriptional regulator	cluster_91	-	RL_RS16295	LysR family transcriptional regulator					SMa1720	SMa1954
cluster_398	-	RHE_RS27185	LysR family transcriptional regulator	cluster_216	-	RHE_RS27185	LysR family transcriptional regulator			cluster_332	-	RL_RS35595	LysR family transcriptional regulator	cluster_48	-	RL_RS35595	LysR family transcriptional regulator					SMa0179	SMa2287
cluster_398	-	RHE_RS17145	LysR family transcriptional regulator	cluster_69	-	RHE_RS17145	LysR family transcriptional regulator			cluster_336	-	RL_RS07400	LysR family transcriptional regulator	cluster_51	-	RL_RS07400	LysR family transcriptional regulator					SMa0307
cluster_402	-	RHE_RS13060	LysR family transcriptional regulator	cluster_103	-	RHE_RS13060	LysR family transcriptional regulator			cluster_34	-	RL_RS33450	LysR family transcriptional regulator	cluster_70	-	RL_RS33450	LysR family transcriptional regulator					SM_b21359
cluster_404	-	RHE_RS29630	LysR family transcriptional regulator	cluster_141	-	RHE_RS29630	LysR family transcriptional regulator			cluster_341	-	RL_RS16295	LysR family transcriptional regulator	cluster_91	-	RL_RS16295	LysR family transcriptional regulator					SMa0347
cluster_409	-	RHE_RS03000	LysR family transcriptional regulator	cluster_69	-	RHE_RS03000	LysR family transcriptional regulator			cluster_343	-	RL_RS07305	LysR family transcriptional regulator	cluster_95	-	RL_RS07305	LysR family transcriptional regulator					SMa0498
cluster_42	-	RHE_RS23465	LysR family transcriptional regulator	cluster_120	-	RHE_RS23465	LysR family transcriptional regulator			cluster_344	-	RL_RS08685	LysR family transcriptional regulator	cluster_85	-	RL_RS08685	LysR family transcriptional regulator					SM_b21535
cluster_42	-	RHE_RS09025	LysR family transcriptional regulator	cluster_142	-	RHE_RS09025	LysR family transcriptional regulator			cluster_367	-	RL_RS24125	LysR family transcriptional regulator	cluster_127	-	RL_RS24125	LysR family transcriptional regulator					SMa2027
cluster_481	-	RHE_RS24350	LysR family transcriptional regulator	cluster_73	-	RHE_RS24350	LysR family transcriptional regulator			cluster_37	-	RL_RS33710	LysR family transcriptional regulator	cluster_220	-	RL_RS33710	LysR family transcriptional regulator					SM_b21408
cluster_49	-	RHE_RS16205	LysR family transcriptional regulator	cluster_23	-	RHE_RS16205	LysR family transcriptional regulator			cluster_371	-	RL_RS06600	LysR family transcriptional regulator	cluster_50	-	RL_RS06600	LysR family transcriptional regulator					SMa1933
cluster_52	-	RHE_RS01740	LysR family transcriptional regulator	cluster_142	-	RHE_RS01740	LysR family transcriptional regulator			cluster_371	-	RL_RS19490	LysR family transcriptional regulator	cluster_50	-	RL_RS19490	LysR family transcriptional regulator					SMa1736
cluster_52	-	RHE_RS27185	LysR family transcriptional regulator	cluster_216	-	RHE_RS27185	LysR family transcriptional regulator			cluster_382	-	RL_RS15930	LysR family transcriptional regulator	cluster_70	-	RL_RS15930	LysR family transcriptional regulator					SM_b20870
cluster_52	-	RHE_RS18560	LysR family transcriptional regulator	cluster_57	-	RHE_RS18560	LysR family transcriptional regulator			cluster_391	-	RL_RS34445	LysR family transcriptional regulator	cluster_156	-	RL_RS34445	LysR family transcriptional regulator					SM_b21180
cluster_54	-	RHE_RS03595	LysR family transcriptional regulator	cluster_30	-	RHE_RS03595	LysR family transcriptional regulator			cluster_391	-	RL_RS12805	LysR family transcriptional regulator	cluster_76	-	RL_RS12805	LysR family transcriptional regulator
cluster_549	-	RHE_RS23775	LysR family transcriptional regulator	cluster_80	-	RHE_RS23775	LysR family transcriptional regulator			cluster_396	-	RL_RS19140	LysR family transcriptional regulator	cluster_105	-	RL_RS19140	LysR family transcriptional regulator
cluster_59	-	RHE_RS08760	LysR family transcriptional regulator	cluster_119	-	RHE_RS08760	LysR family transcriptional regulator			cluster_4	-	RL_RS10185	LysR family transcriptional regulator	cluster_113	-	RL_RS10185	LysR family transcriptional regulator
cluster_59	-	RHE_RS24760	LysR family transcriptional regulator	cluster_58	-	RHE_RS24760	LysR family transcriptional regulator			cluster_4	-	RL_RS12600	LysR family transcriptional regulator	cluster_85	-	RL_RS12600	LysR family transcriptional regulator
cluster_61	-	RHE_RS24725	LysR family transcriptional regulator	cluster_162	-	RHE_RS24725	LysR family transcriptional regulator			cluster_405	-	RL_RS15220	LysR family transcriptional regulator	cluster_2	-	RL_RS15220	LysR family transcriptional regulator
cluster_76	-	RHE_RS17145	LysR family transcriptional regulator	cluster_69	-	RHE_RS17145	LysR family transcriptional regulator			cluster_41	-	RL_RS21435	LysR family transcriptional regulator	cluster_70	-	RL_RS21435	LysR family transcriptional regulator
cluster_79	-	RHE_RS06825	LysR family transcriptional regulator	cluster_40	-	RHE_RS06825	LysR family transcriptional regulator			cluster_42	-	RL_RS33765	LysR family transcriptional regulator	cluster_157	-	RL_RS33765	LysR family transcriptional regulator
cluster_81	-	RHE_RS25185	LysR family transcriptional regulator	cluster_75	-	RHE_RS25185	LysR family transcriptional regulator			cluster_429	-	RL_RS33765	LysR family transcriptional regulator	cluster_157	-	RL_RS33765	LysR family transcriptional regulator
cluster_82	-	RHE_RS24760	LysR family transcriptional regulator	cluster_58	-	RHE_RS24760	LysR family transcriptional regulator			cluster_43	-	RL_RS19490	LysR family transcriptional regulator	cluster_50	-	RL_RS19490	LysR family transcriptional regulator
cluster_95	-	RHE_RS14185	LysR family transcriptional regulator	cluster_59	-	RHE_RS14185	LysR family transcriptional regulator			cluster_48	-	RL_RS10185	LysR family transcriptional regulator	cluster_113	-	RL_RS10185	LysR family transcriptional regulator
15				6						cluster_48	-	RL_RS29265	LysR family transcriptional regulator	cluster_82	-	RL_RS29265	LysR family transcriptional regulator
										cluster_501	-	RL_RS33765	LysR family transcriptional regulator	cluster_157	-	RL_RS33765	LysR family transcriptional regulator
		42 Unique LysR								cluster_501	-	RL_RS12805	LysR family transcriptional regulator	cluster_76	-	RL_RS12805	LysR family transcriptional regulator
		RHE_RS05915	RHE_RS14185	42						cluster_577	-	RL_RS29890	LysR family transcriptional regulator	cluster_4	-	RL_RS29890	LysR family transcriptional regulator
		RHE_RS09025	RHE_RS08025	27						cluster_59	-	RL_RS19490	LysR family transcriptional regulator	cluster_50	-	RL_RS19490	LysR family transcriptional regulator
		RHE_RS24350	RHE_RS30310	15						cluster_609	-	RL_RS16015	LysR family transcriptional regulator	cluster_148	-	RL_RS16015	LysR family transcriptional regulator
		RHE_RS23465	RHE_RS28450							cluster_63	-	RL_RS09450	LysR family transcriptional regulator	cluster_29	-	RL_RS09450	LysR family transcriptional regulator
		RHE_RS16205	RHE_RS23775							cluster_63	-	RL_RS35620	LysR family transcriptional regulator	cluster_96	-	RL_RS35620	LysR family transcriptional regulator
		RHE_RS01740	RHE_RS18235							cluster_71	-	RL_RS35620	LysR family transcriptional regulator	cluster_96	-	RL_RS35620	LysR family transcriptional regulator
		RHE_RS18560	RHE_RS13060							cluster_74	-	RL_RS12675	LysR family transcriptional regulator	cluster_129	-	RL_RS12675	LysR family transcriptional regulator
		RHE_RS27185	RHE_RS04030							cluster_77	-	RL_RS15930	LysR family transcriptional regulator	cluster_70	-	RL_RS15930	LysR family transcriptional regulator
		RHE_RS03595	RHE_RS12775							cluster_9	-	RL_RS06565	LysR family transcriptional regulator	cluster_103	-	RL_RS06565	LysR family transcriptional regulator
		RHE_RS08760	RHE_RS16205							cluster_90	-	RL_RS36100	LysR family transcriptional regulator	cluster_99	-	RL_RS36100	LysR family transcriptional regulator
		RHE_RS24760	RHE_RS17135							cluster_94	-	RL_RS29060	LysR family transcriptional regulator	cluster_133	-	RL_RS29060	LysR family transcriptional regulator
		RHE_RS24725	RHE_RS05735							cluster_97	-	RL_RS35620	LysR family transcriptional regulator	cluster_96	-	RL_RS35620	LysR family transcriptional regulator
		RHE_RS17145	RHE_RS29630							cluster_99	-	RL_RS35200	LysR family transcriptional regulator	cluster_24	-	RL_RS35200	LysR family transcriptional regulator
		RHE_RS06825	RHE_RS20060							15				5
		RHE_RS25185	RHE_RS27185
		RHE_RS14185	RHE_RS17145									46 Unique LysR	24		46
		RHE_RS30310	RHE_RS24725									RL_RS15930	RL_RS06600		24
		RHE_RS20060	RHE_RS01475									RL_RS10185	RL_RS07305		22
		RHE_RS13695	RHE_RS06535									RL_RS12600	RL_RS09450
		RHE_RS14355	RHE_RS06105									RL_RS06565	RL_RS10185
		RHE_RS08025	RHE_RS18560									RL_RS12150	RL_RS12600
		RHE_RS23775	RHE_RS24350									RL_RS16615	RL_RS12805
		RHE_RS28450	RHE_RS23465									RL_RS31725	RL_RS13780
		RHE_RS18235	RHE_RS09025									RL_RS06175	RL_RS14455
		RHE_RS04030	RHE_RS01740									RL_RS33450	RL_RS14670
		RHE_RS12775	RHE_RS08760									RL_RS33710	RL_RS15220
		RHE_RS13060	RHE_RS24760									RL_RS21435	RL_RS16615
		RHE_RS06535										RL_RS33765	RL_RS19490
		RHE_RS12520										RL_RS19490	RL_RS21090
		RHE_RS03000										RL_RS29265	RL_RS21435
		RHE_RS05735										RL_RS09450	RL_RS26890
		RHE_RS17135										RL_RS35620	RL_RS29265
		RHE_RS20710										RL_RS12675	RL_RS31725
		RHE_RS29630										RL_RS36100	RL_RS32200
		RHE_RS13770										RL_RS29060	RL_RS33710
		RHE_RS28900										RL_RS35200	RL_RS33765
		RHE_RS01475										RL_RS35595	RL_RS34445
		RHE_RS16340										RL_RS34445	RL_RS35200
		RHE_RS06105										RL_RS08685	RL_RS35620
		RHE_RS16815										RL_RS07305	RL_RS36100
		RHE_RS05415										RL_RS13780
		RHE_RS18710										RL_RS22990
												RL_RS16295
												RL_RS12885
												RL_RS19140
												RL_RS06600
												RL_RS22940
												RL_RS14670
												RL_RS16015
												RL_RS06925
												RL_RS26470
												RL_RS21090
												RL_RS15220
												RL_RS07400
												RL_RS32200
												RL_RS14455
												RL_RS23635
												RL_RS32675
												RL_RS24125
												RL_RS26890
												RL_RS12805
												RL_RS29890
